# Deficiency in the cell-adhesion molecule *dscaml1* impairs hypothalamic CRH neuron development and perturbs normal neuroendocrine stress axis function

**DOI:** 10.1101/2022.09.22.509087

**Authors:** Manxiu Ma, Alyssa A. Brunal, Kareem C. Clark, Carleigh Studtmann, Katelyn Stebbins, Shin-ichi Higashijima, Y. Albert Pan

**Author notes:** Correspondence should be addressed to Y. Albert Pan.

## Abstract

The corticotropin-releasing hormone (CRH)-expressing neurons in the hypothalamus are critical regulators of the neuroendocrine stress response pathway, known as the hypothalamic-pituitary-adrenal (HPA) axis. As developmental vulnerabilities of CRH neurons contribute to stress-associated neurological and behavioral dysfunctions, it is critical to identify the mechanisms underlying normal and abnormal CRH neuron development. Using zebrafish, we identified *Down syndrome cell adhesion molecule like-1 (dscaml1*) as an integral mediator of CRH neuron development and necessary for establishing normal stress axis function. In *dscaml1* mutant animals, hypothalamic CRH neurons had higher *crhb* (the CRH homolog in fish) expression, increased cell number, and reduced cell death compared to wild-type controls. Physiologically, *dscaml1* mutant animals had higher baseline stress hormone (cortisol) levels and attenuated responses to acute stressors. Together, these findings identify *dscaml1* as an essential factor for stress axis development and suggest that HPA axis dysregulation may contribute to the etiology of human *DSCAML1* -linked neuropsychiatric disorders.
