## Supplementary material for "Deficiency in the cell-adhesion molecule *dscaml1* impairs hypothalamic CRH neuron development and perturbs normal neuroendocrine stress axis function": Supp file 2

### Sheet: Sheet1
Gene_name	Ensembl ID	ZFIN description	padj	log2FoldChange
apoba	ENSDARG00000042780	apolipoprotein Ba	2.81978e-20	-1.42256
tfa	ENSDARG00000016771	transferrin-a	3.36572e-17	-1.17236
cp	ENSDARG00000010312	ceruloplasmin	1.29183e-15	-1.15579
gatm	ENSDARG00000036239	glycine amidinotransferase	1.59009e-15	-1.08182
cyp2aa8	ENSDARG00000104540	cytochrome P450, family 2, subfamily AA, polypeptide 8	3.75396e-14	-1.99728
a2ml	ENSDARG00000056314	alpha-2-macroglobulin-like	9.93225e-14	-1.25224
vtna	ENSDARG00000055388	vitronectin a	3.68131e-11	-1.25798
serpinf2b	ENSDARG00000061383	serpin peptidase inhibitor, clade F, member 2b	3.68131e-11	-1.31667
sardh	ENSDARG00000058102	sarcosine dehydrogenase	3.68131e-11	-1.2867
c5	ENSDARG00000021004	complement component 5	3.66447e-10	-1.27367
cfhl2	ENSDARG00000103760	complement factor H like 2	5.76531e-10	-1.5978
zgc:123103	ENSDARG00000099200	zgc:123103	1.03878e-09	-1.12609
slc27a2a	ENSDARG00000036237	solute carrier family 27, member 2a	1.16993e-07	-1.14097
abcc2	ENSDARG00000014031	ATP-binding cassette, sub-family C, member 2	1.46842e-07	-1.15859
ugt1a1	ENSDARG00000006220	UDP glucuronosyltransferase 1 family, polypeptide A1	1.9e-07	-1.10567
c9	ENSDARG00000016319	complement component 9	8.92566e-07	-1.15012
c3a.1	ENSDARG00000012694	complement component c3a, duplicate 1	1.23943e-06	-1.11931
oatx	ENSDARG00000019713	organic anion transporter X	1.43617e-06	-1.49322
c8b	ENSDARG00000039517	complement component 8, beta polypeptide	3.09243e-06	-1.07616
col28a2b	ENSDARG00000100781	collagen, type XXVIII, alpha 2b	1.95867e-05	-1.00002
c8a	ENSDARG00000039516	complement component 8, alpha polypeptide	2.78665e-05	-1.10555
f5	ENSDARG00000055705	coagulation factor V	8.18085e-05	-1.02355
iqgap2	ENSDARG00000060010	IQ motif containing GTPase activating protein 2	0.000105727	-1.07482
a1cf	ENSDARG00000002968	apobec1 complementation factor	0.000305754	-1.23634
C4B	ENSDARG00000038424	complement 4B	0.000346848	-1.48279
slc22a16	ENSDARG00000015869	solute carrier family 22, member 16	0.000370276	-1.05046
akr1a1a	ENSDARG00000035257	aldo-keto reductase family 1, member A1a	0.00174107	-1.36311
bfb	ENSDARG00000005616	complement component bfb	0.0053011	-1.10591
abcb11b	ENSDARG00000070078	ATP-binding cassette, sub-family B (MDR/TAP), member 11b	0.00598814	-1.13875
aldh3a2b	ENSDARG00000029381	aldehyde dehydrogenase 3 family, member A2b	0.00858147	-1.03224
Genes involved in innate immunity or the complement pathway are highlighted
