## Supplementary material for "Deficiency in the cell-adhesion molecule *dscaml1* impairs hypothalamic CRH neuron development and perturbs normal neuroendocrine stress axis function": Supp Table I

### Sheet: Sheet1
CRHNPO neurons (normal day/night cycle) (Fig. 2E-f)
crhb signal intensity per cell	F (DFn, DFd)	P value	Significant?
Interaction	F (2, 71) = 7.649	P=0.0010	Yes
Stage	F (2, 71) = 10.48	P=0.0001	Yes
Genotype	F (1, 71) = 43.31	P<0.0001	Yes
Cell number	F (DFn, DFd)	P value	Significant?
Interaction	F (2, 71) = 9.102	P=0.0003	Yes
Stage	F (2, 71) = 75.67	P<0.0001	Yes
Genotype	F (1, 71) = 4.865	P=0.0306	Yes
CRHNPO neurons (dark reared) (Supp. Fig. 1)
crhb signal intensity per cell	F (DFn, DFd)	P value	Significant?
Interaction	F (1, 53) = 0.2373	P=0.6282	No
Age	F (1, 53) = 0.8534	P=0.3598	No
Genotype	F (1, 53) = 24.36	P<0.0001	Yes
Cell number	F (DFn, DFd)	P value	Significant?
Interaction	F (1, 53) = 0.5935	P=0.4445	No
Age	F (1, 53) = 36.83	P<0.0001	Yes
Genotype	F (1, 53) = 21.35	P<0.0001	Yes
crhb:LRLG fluorescent positive (Fig. 3G)
Cell number/hemisphere	F (DFn, DFd)	P value	Significant?
Interaction	F (1, 45) = 0.5128	P=0.4776	No
Age	F (1, 45) = 50.97	P<0.0001	Yes
Genotype	F (1, 45) = 7.544	P=0.0086	Yes
Dex treatment (Fig. 5C)
crhb signal intensity per cell	F (DFn, DFd)	P value	Significant?
Interaction	F (1, 35) = 8.210	P=0.0070	Yes
Age	F (1, 35) = 59.48	P<0.0001	Yes
Genotype	F (1, 35) = 11.91	P=0.0015	Yes
